# *Plasmodium* SAS4/CPAP is a flagellum basal body component during male gametogenesis, but is not essential for parasite transmission

**DOI:** 10.1101/2021.12.03.471138

**Authors:** Mohammad Zeeshan, Declan Brady, Robert Markus, Sue Vaughan, David Ferguson, Anthony A. Holder, Rita Tewari

## Abstract

The centriole/basal body (CBB) is an evolutionarily conserved organelle acting as a microtubule organising centre (MTOC) to nucleate cilia, flagella and the centrosome. SAS4/CPAP is a conserved component associated with BB biogenesis in many model flagellated cells. *Plasmodium*, a divergent unicellular eukaryote and causative agent of malaria, displays an atypical closed mitosis with an MTOC, reminiscent of the acentriolar MTOC, embedded in the nuclear membrane at most proliferative stages. Mitosis during male gamete formation is accompanied by flagellum formation: within 15 minutes, genome replication (from 1N to 8N) and three successive rounds of mitosis without nuclear division occur, with coordinated axoneme biogenesis in the cytoplasm resulting in eight flagellated gametes. There are two MTOCs in male gametocytes. An acentriolar MTOC located with the nuclear envelope and a centriolar MTOC (basal body) located within the cytoplasm that are required for flagellum assembly. To study the location and function of SAS4 during this rapid process, we examined the spatial profile of SAS4 in real time by live cell imaging and its function by gene deletion. We show its absence during asexual proliferation but its presence and coordinated association and assembly of SAS4 with another basal body component, kinesin8B, which is involved in axoneme biogenesis. In contrast its separation from the nuclear kinetochore marker NDC80 suggests that SAS4 is part of the basal body and outer centriolar MTOC residing in the cytoplasm. However, deletion of the SAS4 gene produced no phenotype, indicating that it is not essential for male gamete formation or parasite transmission through the mosquito.
