## Supplementary material for "*Plasmodium* SAS4/CPAP is a flagellum basal body component during male gametogenesis, but is not essential for parasite transmission": Table S1

### Sheet: Primers used in SAS4 study
Table S1: Primers used in SAS4 study
Name	Sequence (5’ to 3’)	Notes
Primers used for GFP tag construct
T2011	CCCCGGTACCGAAAGTATGAGTTCAAGCAGTAATATG	KpnI site underlined
T2012	CCCCGGGCCCATTCAACCTTTTTATAACACCTACAAC	ApaI site underlined
IntT201	GTAGTGACACTAGTGTCTATTTAC
ol492 (2)	ACGCTGAACTTGTGGCCG
Primers used for knockout construct
N1391	CCCCGGGCCCCAAGTGTGCATAATTAGAGTGTATTA	ApaI site underlined
N1392	GGGGAAGCTTGCTTGAGCTAATCGTACTATTTTCG	HindIII site underlined
N1393	CCCCGAATTCGTGAAAATACAGACGAAAATTTAATACTC	EcoRI site underlined
N1394	GGGGTCTAGACTGACTATATATATACATAGCATGC	XbaI site underlined
N139 KO1	GTAGTGACACTAGTGTCTATTTAC
N139 KO2	ATTCAACCTTTTTATAACACCTACAAC
IntN139	CGCGGAGCCTTAATTTTATATGATT
ol248	GATGTGTTATGTGATTAATTCATACAC
Primers used for qRT PCR
hsp70 FW	GTATTATTAATGAACCCACCGCT	PBANKA_081890
hsp70 RV	GAAACATCAAATGTACCACCTCC
arginyl-tRNA FW	TTGATTCATGTTGGATTTGGCT	PBANKA_143420
arginyl-tRNA RV	ATCCTTCTTTGCCCTTTCAG
SAS4-FW	TGAACATACCTGGCAAATGCC	PBANKA_132220
SAS4-RV	TTCCTTTTTCCGTCCATCACAA
